# Expression of the cyanobacterial F_0_F_1_ ATP synthase inhibitor AtpΘ depends on small basic DNA-binding proteins and differential mRNA stability

**DOI:** 10.1101/2021.11.17.468837

**Authors:** Kuo Song, Martin Hagemann, Jens Georg, Sandra Maaß, Dörte Becher, Wolfgang R. Hess

## Abstract

F_0_F_1_ ATP synthases produce ATP, the universal biological energy source. ATP synthase complexes on cyanobacterial thylakoid membranes use proton gradients generated either by photosynthesis or respiration. AtpΘ is an ATP synthase regulator in cyanobacteria which is encoded by the gene *atpT*. AtpΘ inhibits the hydrolysis of ATP (reverse reaction) that otherwise would occur under unfavorable conditions. In the cyanobacterium *Synechocystis* sp. PCC 6803, AtpΘ is expressed maximum in darkness but at very low levels under optimum phototrophic growth conditions or in the presence of glucose. DNA coimmunoprecipitation experiments followed by mass spectrometry identified the binding of the two transcriptional regulators cyAbrB1 and cyAbrB2 to the promoter and the histone-like protein HU to the 5’UTR of *atpT*. Analyses of nucleotide substitutions in the promoter and GFP reporter assays identified a functionally relevant sequence motif resembling the HLR1 element bound by the RpaB transcription factor. Electrophoretic mobility shift assays confirmed interaction of cyAbrB1, cyAbrB2 and RpaB with the promoter DNA. However, overall the effect of transcriptional regulation was comparatively low. In contrast, *atpT* transcript stabilities differed dramatically, half-lives were 1.6 min in the light, 33 min in the dark and substantial changes were observed if glucose or DCMU were added. These findings show that basic transcriptional control of *atpT* involves nucleoid-associated DNA-binding proteins, positive regulation through RpaB, while the major effect on the condition-dependent regulation of *atpT* expression is mediated by controlling mRNA stability, which is related to the cellular redox and energy status.

**IMPORTANCE:** F_0_F_1_ ATP synthases are protein complexes that produce ATP, the universal biological energy source in all kinds of organisms. Under unfavorable conditions, ATP synthases can operate in a futile reverse reaction, pumping protons while ATP is used up. Cyanobacteria perform plant-like photosynthesis but they cannot use the same mechanism as plants that inhibit chloroplast ATP synthases entirely during the night because respiratory and photosynthetic complexes are both located in the same membrane system. AtpΘ is a small peptide inhibitor of the reverse ATPase function in cyanobacteria encoded by the gene *atpT*. The production of AtpΘ is highly regulated to ensure that it is only synthetized when it is needed. In the here presented work we found that three transcription factors contribute to the regulation of *atpT* expression. However, we identified the control of mRNA stability as the major regulatory process governing *atpT* expression. Thus, it is the interplay between transcriptional and posttranscriptional regulation that position the AtpΘ-based inhibitory mechanism within the context of the cellular redox and energy balance.
