## Supplemental Tables S1 to S6 for "Expression of the cyanobacterial F_0_F_1_ ATP synthase inhibitor AtpΘ depends on small basic DNA-binding proteins and differential mRNA stability"

### Sheet: Table S1
Table S1. Primers and vectors used in this study
Nucleotide ID	Sequence (5'-3')	Modification	Function
pVZ322-GFP-F	CAAGACGTTTCCCGTTGAATATGG		Amplify the pVZ322 backbone, for the construction of vectors Pgfpcons_1, 3, 4, 5 and 6.
pVZ322-GFP-R	GTCGACCTGCAGGAGCAGAAGAG
Construct1_norf-F	ctgctcctgcaggtcgacGCCTAGGGGATACCTCTCCCC		Amplify the PatpT-5'UTR fragment from wild type Synechocystis 6803 genome, for the construction of Pgfpcons_1 vector.
Construct1_norf-R	agcggagccagcggatccCATAAGGTCCTGTAGCATCTCAAG
Construct1_gfp-F	CTACAGGACCTTATGggatccgctggctccgctgctg		Amplify the sfgfp fragment, for the construction of Pgfpcons_1, 3 and 5 vectors.
Construct1_gfp-R	CAACGGGAAACGTCTTGggatttgtcctactcaggagagcgttc
Construct3_norf-F	ctgctcctgcaggtcgacTTTGCCCAATTTGACAATATATTAAG		Amplify the PatpT66-5'UTR fragment from wild type Synechocystis 6803 genome together with Construct1_norf-R, for the construction of Pgfpcons_3 vector.
Construct4_norf-R	CCTGTAGCATCTCAAGTAATTTCATTGCCAAAAACTAAGATAGGAGAGGGTATTGTTTTAATTATCCAATGAAAAACAGG		Amplify the PatpT-sll0639_5'UTR fragment from wild type Synechocystis 6803 genome together with Construct1_norf-F, for the construction of Pgfpcons_4 vector.
Construct4_gfp-F	GAAATTACTTGAGATGCTACAGGACCTTATGggatccgctggctccgctgctgg		Amplify the sfgfp fragment together with Construct1_gfp-R, for the construction of Pgfpcons_4 vector.
Construct5_norf-F	ctgctcctgcaggtcgacTTTACAGCTAGCTCAGTCCTAGGTATTATGCTAGCaagaggaaagatcagggggcagg		Amplify the PBba_J23101+ atpT_5’UTR fragment from wild type Synechocystis 6803 genome together with Construct1_norf-R, for the construction of Pgfpcons_5 vector.
Construct6_pVZ-R	CCAAAAACTAAGATAGGAGAGGGTATTgctagcataatacctaggactgagctagctgtaaaGTCGACCTGCAGGAGCAGAAGAGC		Amplify the PBba_J23101+ sll06395_'UTR + pVZ322 backbone fragment together with pVZ322-GFP-F, for the construction of Pgfpcons_6 vector.
Construct6_gfp-F	cctctcctatcttagtttttggcaATGAAATTACTTGAGATGCTACAGGACCTTATGggatccgctggctccgctgctgg		Amplify the sfgfp fragment together with Construct1_gfp-R, for the construction of Pgfpcons_6 vector.
Construct2-F	CAGGGCAACTTGTCGACCTGCAGGAGCAGAAGAGC		For the construction of Pgfpcons_2 vector using Pgfpcons_1 as template.
Construct2-R	GGTCGACAAGTTGCCCTGGAGTCTGGTCTAAAAAATTTGCC
Mut_1_F	CTAGCATCTAACCTGTTTTTCATTGGATAATTAAAACAAGAGG		For the construction of Pgfpcons_mut1 using Pgfpcons_3 as template.
Mut_1_R	TTTCTTAATATATTGTCAAATTGGGCAAAGTCGACC
Mut_2_F	CCGCGACAATATATTAAGAAATCCTCATCTAACCTG		For the construction of Pgfpcons_mut2 using Pgfpcons_3 as template.
Mut_2_R	TGGGCAAAGTCGACCTGCAGGAGCAG
Mut_3_F	GCGCGATTAAGAAATCCTCATCTAACCTGTTTTTCATTGG		For the construction of Pgfpcons_mut3 using Pgfpcons_3 as template.
Mut_3_R	GTCAAATTGGGCAAAGTCGACCTGCAG
Mut_4_F	CCGCGACGCGCGATTAAGAAATCCTCATCTAACCTG		For the construction of Pgfpcons_mut4 together with Mut_2_R, using Pgfpcons_mut3 as template.
Mut_5_F	CCCCCCATTGGATAATTAAAACAAGAGGAAAGATCAGGG		For the construction of Pgfpcons_mut5 using Pgfpcons_3 as template.
Mut_5_R	CAGGTTAGATGAGGATTTCTTAATATATTGTCAAATTGGG
ProbePW-R	CATAACCTCCGTCCCAATGG	5’-end biotin	For the amplification of pull-down probes.
ProbePW-66	TTTGCCCAATTTGACAATATATTAAGAAATCC		Amplify biotinylated PatpT66-5'UTR probe from wild type Synechocystis 6803 genome together with ProbePW-R, for protein pull-down assay.
ProbePW-UTR	AAGAGGAAAGATCAGGGGGCAG		Amplify biotinylated atpT-5'UTR probe from wild type Synechocystis 6803 genome together with ProbePW-R, for protein pull-down assay.
SAMP-NHis-vec-F	TGAGATCCGGCTGCTAACAAAGCCCG		Amplify plasmid backbone from pE-SUMOpro Amp, for the construction of E. coli overexpression vectors.
SAMP-NHis-vec-R	GGCGGCGGCGTGATGATGATGGTGATGACCCATG
NHis-0822-F	CATCATCACGCCGCCGCCATGGCTAAATCAAACGCAACCAAGC		Amplify the protein coding sequence of Sll0822 from wild type Synechocystis PCC 6803 genome.
NHis-0822-R	GTTAGCAGCCGGATCTCACTCTTCTTCGTCGTCAGCCC
NHis-0359-F	CATCATCACGCCGCCGCCATGCCAAACGCCTCCACCGCAC		Amplify the protein coding sequence of Sll0359 from wild type Synechocystis PCC 6803 genome.
NHis-0359-R	GTTAGCAGCCGGATCTCATACTTCCTCTTCGTCATCGCTATCGG
Probe_atpT-R	CATAACCTCCGTCCCAATGG	5’-end Cy3	For the amplification of probes for gel shift assays.
ProbePW-66	TTTGCCCAATTTGACAATATATTAAGAAATCC		Amplify the Cy3-labelled PatpT66-5'UTR fragment from wild type Synechocystis 6803 genome together with Probe_atpT-R.
ProbePW-mut4	TTTGCCCACCGCGACGCGCG		Amplify the Cy3-labelled PatpT66mut4-5'UTR fragment from Pgfpcons_mut4 vector together with Probe_atpT-R.
ProbePW-UTR	AAGAGGAAAGATCAGGGGGCAG		Amplify the Cy3-labelled atpT-5'UTR fragment from wild type Synechocystis 6803 genome together with Probe_atpT-R.
Probe_atpT_fw	GTAATACGACTCACTATAGGGAGACCATCGACTATTCTTCAGTACTGTTTAC		Amplification of template for atpT probe from wild type Synechocystis PCC 6803 genome, used for Northern blot.
Probe_atpT_rev	TTGAGATGCTACAGGACCTTATGC
5S Oligo PCC6803	CTTGGCATCGGACTATTGTGCCGT		RNA quantification in Synechocystis PCC 6803.
Pbeta-F	CTCTATGGCAAAACGCACCGC		Amplification of fragment Beta from wild type Synechocystis PCC 6803 genome, used for gel shift assay.
Pbeta-R	GCTGATTGTCTAGGAATTTGTTTATAG	5’-end Cy3
Palpha-F	GTAATAATTTCCTGGTCAATTTCGTCTG		Amplification of fragment Alpha from wild type Synechocystis PCC 6803 genome, used for gel shift assay.
Palpha-R	ACTCTGACTACTAGCAAGGTGAGAAATG	5’-end Cy3
Hox-300	TGCAATTTATTTGAACTATTTTTGTTGCTT		Amplify the Cy3-labelled hoxE fragment from wild type Synechocystis 6803 genome together with Hox-R.
Hox-utr	AACCAACTAGAGATTCCATTCGTT		Amplify the Cy3-labelled hoxE 5'-UTR fragment from wild type Synechocystis 6803 genome together with Hox-R.
Hox-R	GGAAAAATCCTCAAAAAGGAGCAATAC	5’-end Cy3	For the amplification of probes for gel shift assays.
PmgR1-pro-F	CTAGATTTTGTTAATATTTCGTAACTAAATTAATATCGATTAC		Amplification of PpmgR1 from wild type Synechocystis PCC 6803 genome, used for gel shift assay.
PmgR1-pro-R	GAAGCCCTTCGGCTCCATGTATTC	5’-end Cy3
PmgR1-F	ACTGGCAGATAAAAACAGCCACTTCC		Amplification of PmgR1 fragment from wild type Synechocystis PCC 6803 genome, used for gel shift assay.
PmgR1-R	CTTACCCTCCTTTCTTCGAGCATGAC	5’-end Cy3
NdhF3-350	AGTGGACTGCCACCCCGTAG		Amplification of ndhD3F3 fragment from wild type Synechocystis PCC 6803 genome, used for gel shift assay.
NdhF3-R	GGGTTGTGGGAAATTTTGTTAACAAGATTCC	5’-end Cy3
NdhA-220	CTGGTTACTAGAGGGCTGCCCAG		Amplification of ndhA-E fragment from wild type Synechocystis PCC 6803 genome, used for gel shift assay.
NdhA-R	GGTGCCGTCCGCTGGGAG	5’-end Cy3

### Sheet: Table S2
Table S2. Strains used in this study
Strain name	Resistance	Source	Genotype and function
Synechocystis PCC 6803			Wild type
Syn-Δsll0822	Kanamycin	Martin Hagemann	Synechocystis PCC 6803 with sll0822 gene removed.
E. coli J53/RP4	Ampicillin and kanamycin		Helper E.coli for conjugation.
GFPconstruct_1	Gentamycin	This study	Synechocystis PCC 6803 overexpressing sfGFP using PatpT + atpT_5’UTR.
GFPconstruct_2	Gentamycin	This study	Synechocystis PCC 6803 overexpressing sfGFP using PatpT94 + atpT_5’UTR.
GFPconstruct_3	Gentamycin	This study	Synechocystis PCC 6803 overexpressing sfGFP using PatpT66 + atpT_5’UTR.
GFPconstruct_4	Gentamycin	This study	Synechocystis PCC 6803 overexpressing sfGFP using PatpT + sll0639_5’UTR.
GFPconstruct_5	Gentamycin	This study	Synechocystis PCC 6803 overexpressing sfGFP using PBba_J23101 + atpT_5’UTR.
GFPconstruct_6	Gentamycin	This study	Synechocystis PCC 6803 overexpressing sfGFP using PBba_J23101 + sll0639_5’UTR.
GFPconstruct_mut1	Gentamycin	This study	Synechocystis PCC 6803 overexpressing sfGFP using PatpT66_mut1 + atpT_5’UTR.
GFPconstruct_mut2	Gentamycin	This study	Synechocystis PCC 6803 overexpressing sfGFP using PatpT66_mut2 + atpT_5’UTR.
GFPconstruct_mut3	Gentamycin	This study	Synechocystis PCC 6803 overexpressing sfGFP using PatpT66_mut3 + atpT_5’UTR.
GFPconstruct_mut4	Gentamycin	This study	Synechocystis PCC 6803 overexpressing sfGFP using PatpT66_mut4 + atpT_5’UTR.
GFPconstruct_mut5	Gentamycin	This study	Synechocystis PCC 6803 overexpressing sfGFP using PatpT66_mut5 + atpT_5’UTR.
pNHis-0822	Ampicillin	This study	E.coli BL21 (DE3) overexpressing N-ter His-Sll0822 protein.
pNHis-0359	Ampicillin	This study	E.coli BL21 (DE3) overexpressing N-ter His-Sll0359 protein.

### Sheet: Table S3
Table S3. Original data of the mass spectrometry analysis of protein pull-down samples.
						Normalized NSAF	Normalized NSAF	Normalized NSAF	Normalized NSAF
Entry	Entry	Gene names	Protein Function	Gene ontology (biological process)	Molecular Weight (kDa)	PatpT66-5’UTR + light sample	PatpT66-5’UTR + dark sample	5’UTR + light sample	5’UTR + dark sample
Q55432	Q55432_SYNY3	sll0822	Sll0822 protein	negative regulation of transcription, DNA-templated [GO:0045892]	14	0.30957	0.32019	0.14319	0.070826
P74426	P74426_SYNY3	sll0359	Sll0359 protein		17	0.17055	0.15249	0.026956	0.0081869
P73722	LEXA_SYNY3	lexA sll1626	Transcription regulator LexA (LexA-related repressor)	DNA replication [GO:0006260]; negative regulation of transcription, DNA-templated [GO:0045892]; positive regulation of transcription, DNA-templated [GO:0045893]; SOS response [GO:0009432]	23	0.094898	0.068591	0.074747	0.075013
P72659	PNP_SYNY3	pnp sll1043	Polyribonucleotide nucleotidyltransferase (EC 2.7.7.8) (Polynucleotide phosphorylase) (PNPase)	mRNA catabolic process [GO:0006402]; RNA catabolic process [GO:0006401]; RNA processing [GO:0006396]	78	0.0050919	0.011082	0.02389	0.056556
P73418	DBH_SYNY3	hup sll1712	DNA-binding protein HU	chromosome condensation [GO:0030261]	11	0.071714	0.062014	0.2309	0.21826
Q55738	GYRA_SYNY3	gyrA slr0417	DNA gyrase subunit A (EC 5.6.2.2)	DNA-dependent DNA replication [GO:0006261]; DNA topological change [GO:0006265]	95	0.0011445	0.0019048	0.010228	0.010919
Q55877	Q55877_SYNY3	slr0106	Slr0106 protein		26	0.025839	0.014001	0.020675	0.021692
Q6ZEV7	Q6ZEV7_SYNY3	slr5023	Slr5023 protein	DNA synthesis involved in DNA repair [GO:0000731]; double-strand break repair [GO:0006302]	45	0.010734	0.0074433	0.015668	0.010333
P77966	GYRB_SYNY3	gyrB sll2005	DNA gyrase subunit B (EC 5.6.2.2) [Cleaved into: Ssp GyrB intein]	DNA topological change [GO:0006265]; intein-mediated protein splicing [GO:0016539]	123	0.00091308	0.00097688	0.0057119	0.0075338
P72854	SIR_SYNY3	sir slr0963	Sulfite reductase [ferredoxin] (EC 1.8.7.1)	sulfur amino acid biosynthetic process [GO:0000097]	71	0.0039859	0.0036853	0.014891	0.010791
P73196	P73196_SYNY3	lig	DNA ligase	base-excision repair, DNA ligation [GO:0006288]	61	0.0055045	0.0087444	0.0070433	0.017612
P72656	RNE_SYNY3	rne slr1129	Ribonuclease E (RNase E) (SynRne) (EC 3.1.26.12) (Ribonuclease E/G)	defense response to virus [GO:0051607]; rRNA processing [GO:0006364]; tRNA processing [GO:0008033]	75	0.0022949	0.0045137	0.0045678	0.012426
P73664	SFSA_SYNY3	sfsA sll2014	Sugar fermentation stimulation protein homolog	regulation of transcription, DNA-templated [GO:0006355]	27	0.009493	0.0064182	0.015774	0.017134
Q55544	APCE_SYNY3	apcE slr0335	Phycobiliprotein ApcE (EC 4.-.-.-) (Phycobilisome LCM core-membrane linker polypeptide) (Phycobilisome core-membrane linker phycobiliprotein ApcE)	oxidation-reduction process [GO:0055114]; photosynthesis [GO:0015979]; protein-chromophore linkage [GO:0018298]	100	0.00094162	0.0040483	0.0046632	0.0062316
Q55466	Q55466_SYNY3	sll0518	Sll0518 protein		43	0.00073047	0.0012157	0.027988	0.023072
Q46363	ZAM_SYNY3	zam sll1910	RNase II/RNase R/Acetazolamide conferring resistance protein zam		88	0.0016183	0.002394	0.0030933	0.0064909
P74607	Y2874_SYNY3	ssl2874	Putative regulatory protein ssl2874		10	0.033179	0.013147	0.02965	0.019961
P77965	RPOB_SYNY3	rpoB sll1787	DNA-directed RNA polymerase subunit beta (RNAP subunit beta) (EC 2.7.7.6) (RNA polymerase subunit beta) (Transcriptase subunit beta)	transcription, DNA-templated [GO:0006351]	123	0.0002552	0.00031853	0.0033924	0.0027636
P72689	IF2_SYNY3	infB slr0744	Translation initiation factor IF-2	translational initiation [GO:0006413]	108	0.0005619	0.00058446	0.0015378	0.0025354
P74227	EFTU_SYNY3	tuf tufA sll1099	Elongation factor Tu (EF-Tu)	translational elongation [GO:0006414]	44	0.0017621	0.0038123	0.0060626	0.008269
P26527	ATPB_SYNY3	atpD atpB slr1329	ATP synthase subunit beta (EC 7.1.2.2) (ATP synthase F1 sector subunit beta) (F-ATPase subunit beta)		52	0.0049492	0.0070253	0.0013659	0.0036782
P73334	RPOC2_SYNY3	rpoC2 sll1789	DNA-directed RNA polymerase subunit beta' (RNAP subunit beta') (EC 2.7.7.6) (RNA polymerase subunit beta') (Transcriptase subunit beta')	transcription, DNA-templated [GO:0006351]	145	0.00021354	0.00017769	0.0035065	0.0017344
P54123	RNJ_SYNY3	rnj slr0551	Ribonuclease J (RNase J) (EC 3.1.-.-)	rRNA processing [GO:0006364]	70	0.0013183	0.0034737	0.0013744	0.0043621
P29256	PSAF_SYNY3	psaF sll0819	Photosystem I reaction center subunit III (PSI-F)	photosynthesis [GO:0015979]	18	0.011079	0.0092188	0.0093294	0.010767
Q6ZEV6	Q6ZEV6_SYNY3	slr5024	Slr5024 protein		21	0.005292	0.0050326	0.010641	0.0040935
P27179	ATPA_SYNY3	atpA sll1326	ATP synthase subunit alpha (EC 7.1.2.2) (ATP synthase F1 sector subunit alpha) (F-ATPase subunit alpha)	ATP synthesis coupled proton transport [GO:0015986]	54	0.0027955	0.0030241	n.a.	0.0040365
P74588	P74588_SYNY3	slr1557	Slr1557 protein		40	0.00076214	0.003171	0.0011919	0.0068779
P74177	RPOC1_SYNY3	rpoC1 slr1265	DNA-directed RNA polymerase subunit gamma (RNAP subunit gamma) (EC 2.7.7.6) (RNA polymerase subunit gamma) (Transcriptase subunit gamma)	transcription, DNA-templated [GO:0006351]	71	0.0011231	0.00074766	0.002459	0.0032434
Q6ZEW4	Q6ZEW4_SYNY3	slr5016	HTH cro/C1-type domain-containing protein		53	0.0024562	0.0022993	0.0043213	0.0022165
Q54714	PHCB_SYNY3	cpcB sll1577	C-phycocyanin beta subunit	oxidation-reduction process [GO:0055114]; photosynthesis [GO:0015979]; protein-chromophore linkage [GO:0018298]	18	0.0073577	0.012245	0.0089497	0.010329
P73297	RPOA_SYNY3	rpoA sll1818	DNA-directed RNA polymerase subunit alpha (RNAP subunit alpha) (EC 2.7.7.6) (RNA polymerase subunit alpha) (Transcriptase subunit alpha)	transcription, DNA-templated [GO:0006351]	35	0.0017913	0.0014906	0.0077037	0.0056578
Q55081	PHR_SYNY3	phrA phr slr0854	Deoxyribodipyrimidine photo-lyase (EC 4.1.99.3) (DNA photolyase) (Photoreactivating enzyme)	DNA repair [GO:0006281]; protein-chromophore linkage [GO:0018298]	56	n.a.	n.a.	0.0049569	0.0020803
P72874	IF3_SYNY3	infC slr0974	Translation initiation factor IF-3	ribosome disassembly [GO:0032790]	21	0.0039722	0.0019832	0.0037272	n.a.
Q6YRQ8	Q6YRQ8_SYNY3	slr6096	Slr6096 protein		42	n.a.	0.00062739	0.009433	0.0088454
P74625	CPCL_SYNY3	cpcL cpcG2 sll1471	Photosystem I-associated linker protein CpcL (Phycobilisome rod-core linker polypeptide CpcG2)	photosynthesis [GO:0015979]	29	0.003953	0.0032894	0.0017663	0.004077
P73204	PYR2_SYNY3	cpcC2 sll1579	Phycobilisome 32.1 kDa linker polypeptide, phycocyanin-associated, rod 2 (LR30)	photosynthesis [GO:0015979]	31	0.0030904	0.0034288	0.0056386	0.0065076
Q54715	PHCA_SYNY3	cpcA sll1578	C-phycocyanin alpha subunit	oxidation-reduction process [GO:0055114]; photosynthesis [GO:0015979]; protein-chromophore linkage [GO:0018298]	18	0.005208	0.007945	0.0040723	0.0078332
P33779	NTCA_SYNY3	ntcA sll1423	Global nitrogen regulator		25	0.0012499	0.0031202	0.0039094	0.0056399
P74390	P74390_SYNY3	amiC	Negative aliphatic amidase regulator	amino acid transport [GO:0006865]	48	0.00094584	0.0031482	0.0014792	0.0034143
P19569	PSAD_SYNY3	psaD slr0737	Photosystem I reaction center subunit II (Photosystem I 16 kDa polypeptide) (PSI-D)	photosynthesis [GO:0015979]	16	0.0019945	0.0033194	0.0031192	0.0035999
Q6YRQ9	Q6YRQ9_SYNY3	slr6095	Site-specific DNA-methyltransferase (adenine-specific) (EC 2.1.1.72)		54	0.00058958	n.a.	0.0059933	0.0042565
Q05972	CH601_SYNY3	groL1 cpn60-1 groEL-1 groEL1 slr2076	60 kDa chaperonin 1 (GroEL protein 1) (Protein Cpn60 1)	chaperone cofactor-dependent protein refolding [GO:0051085]; protein folding [GO:0006457]; protein refolding [GO:0042026]; response to heat [GO:0009408]	58	n.a.	0.0010814	0.0012194	0.0014074
Q55460	CMPA_SYNY3	cmpA slr0040	Bicarbonate-binding protein CmpA	ion transport [GO:0006811]	49	0.0021777	0.0036242	0.00097304	0.0016845
Q55160	Q55160_SYNY3	accC	Biotin carboxylase (EC 6.3.4.14) (EC 6.4.1.2)	fatty acid biosynthetic process [GO:0006633]; malonyl-CoA biosynthetic process [GO:2001295]	49	0.00094162	n.a.	0.0044178	0.0028325
P73203	PYR1_SYNY3	cpcC1 sll1580	Phycobilisome 32.1 kDa linker polypeptide, phycocyanin-associated, rod 1	photosynthesis [GO:0015979]	33	0.0024161	0.0028146	0.0037785	0.0052329
P05429	PSBB_SYNY3	psbB slr0906	Photosystem II CP47 reaction center protein (PSII 47 kDa protein) (Protein CP-47)	photosynthetic electron transport in photosystem II [GO:0009772]; protein-chromophore linkage [GO:0018298]	56	0.0016641	0.0027694	0.0021687	0.0030035
Q55731	DGTL2_SYNY3	sll0398	Deoxyguanosinetriphosphate triphosphohydrolase-like protein	dGTP catabolic process [GO:0006203]	50	0.00095874	0.0010637	0.0044981	0.0017304
P29254	PSAA_SYNY3	psaA slr1834	Photosystem I P700 chlorophyll a apoprotein A1 (EC 1.97.1.12) (PsaA)	photosynthesis [GO:0015979]; protein-chromophore linkage [GO:0018298]	83	0.00037447	0.00031161	0.00087845	0.0010138
P74290	FPG_SYNY3	mutM fpg slr1689	Formamidopyrimidine-DNA glycosylase (Fapy-DNA glycosylase) (EC 3.2.2.23) (DNA-(apurinic or apyrimidinic site) lyase MutM) (AP lyase MutM) (EC 4.2.99.18)	base-excision repair [GO:0006284]; base-excision repair, AP site formation [GO:0006285]; nucleotide-excision repair [GO:0006289]	32	0.0029397	0.0012231	0.006896	0.0026529
P72758	CCMM_SYNY3	ccmM sll1031	Carboxysome assembly protein CcmM (CcmM73) (M73) (Carbon dioxide concentrating mechanism protein CcmM)		73	0.00040936	0.00068127	0.00096029	0.00073885
Q55715	Q55715_SYNY3	slr0637	Slr0637 protein		29	0.0037713	0.0040348	n.a.	n.a.
P74541	P74541_SYNY3	sll1330	OmpR subfamily		28	n.a.	n.a.	n.a.	n.a.
P23349	RL7_SYNY3	rplL rpl12 sll1746	50S ribosomal protein L7/L12	translation [GO:0006412]	13	n.a.	n.a.	n.a.	n.a.
P72977	P72977_SYNY3	hsp17	16.6 kDa small heat shock protein, molecular chaperon		17	n.a.	0.0040071	n.a.	0.0086916
Q01952	APCB_SYNY3	apcB slr1986	Allophycocyanin beta chain	oxidation-reduction process [GO:0055114]; photosynthesis [GO:0015979]; protein-chromophore linkage [GO:0018298]	17	0.0052403	0.0072676	0.0081953	0.0094582
P29255	PSAB_SYNY3	psaB slr1835	Photosystem I P700 chlorophyll a apoprotein A2 (EC 1.97.1.12) (PsaB)	photosynthesis [GO:0015979]; protein-chromophore linkage [GO:0018298]	81	0.00057708	0.00064026	0.00060166	0.00069438
Q55176	Q55176_SYNY3	slr0483	Slr0483 protein		17	0.0056623	0.0078529	n.a.	0.01022
P73143	P73143_SYNY3	slr1033	Slr1033 protein		64	n.a.	0.00082838	0.0011676	0.0017968
P28371	EFG1_SYNY3	fusA fus slr1463	Elongation factor G 1 (EF-G 1)	ribosome disassembly [GO:0032790]	77	n.a.	0.00084179	n.a.	0.0010955
Q55662	Q55662_SYNY3	clpC	ATP-dependent Clp protease regulatory subunit		91	n.a.	0.0007126	0.0005357	0.0027822
P74565	SIGA_SYNY3	sigA rpoD rpoD1 slr0653	RNA polymerase sigma factor SigA	transcription initiation from bacterial-type RNA polymerase promoter [GO:0001123]	50	n.a.	n.a.	0.0010349	n.a.
P22034	CH602_SYNY3	groL2 cpn60-2 groEL-2 groEL2 sll0416	60 kDa chaperonin 2 (GroEL protein 2) (Protein Cpn60 2)	chaperone cofactor-dependent protein refolding [GO:0051085]; protein folding [GO:0006457]; protein refolding [GO:0042026]; response to heat [GO:0009408]	58	0.00050947	0.0014838	0.0011951	0.0018391
Q6YRQ7	Q6YRQ7_SYNY3	slr6097	Type I site-specific deoxyribonuclease	DNA modification [GO:0006304]	45	n.a.	n.a.	0.0033488	0.0019324
P09193	PSBC_SYNY3	psbC sll0851	Photosystem II CP43 reaction center protein (PSII 43 kDa protein) (Protein CP-43)	photosynthetic electron transport in photosystem II [GO:0009772]; protein-chromophore linkage [GO:0018298]	50	0.00091705	0.0017806	0.00095611	0.0016552
P27724	NDHH_SYNY3	ndhH slr0261	NAD(P)H-quinone oxidoreductase subunit H (EC 7.1.1.-) (NAD(P)H dehydrogenase subunit H) (NADH-plastoquinone oxidoreductase subunit H) (NDH-1 subunit H) (NDH-H)	photosynthesis, light reaction [GO:0019684]	46	0.0028551	0.0026728	n.a.	n.a.
P26287	CYF_SYNY3	petA sll1317	Cytochrome f	photosynthesis [GO:0015979]	35	0.0021435	0.0028539	n.a.	0.0015475
P73821	SERA_SYNY3	serA sll1908	D-3-phosphoglycerate dehydrogenase (PGDH) (EC 1.1.1.95) (2-oxoglutarate reductase) (EC 1.1.1.399)	cellular amino acid metabolic process [GO:0006520]; L-serine biosynthetic process [GO:0006564]	59	n.a.	0.0012672	n.a.	0.0027487
P73393	P73393_SYNY3	sll1734	Sll1734 protein		50	0.00097876	0.0013574	n.a.	n.a.
Q01951	PHAA_SYNY3	apcA slr2067	Allophycocyanin alpha chain	oxidation-reduction process [GO:0055114]; photosynthesis [GO:0015979]; protein-chromophore linkage [GO:0018298]	17	0.0034935	0.0036338	0.0027318	0.0047291
P72737	P72737_SYNY3	slr1094	Slr1094 protein		30	0.0010775	0.00089662	0.0033702	0.0019448
P74518	HPF_SYNY3	hpf lrtA sll0947	Ribosome hibernation promotion factor (HPF) (Light-repressed protein A)	negative regulation of translational elongation [GO:0045900]; primary metabolic process [GO:0044238]	22	n.a.	0.0012252	n.a.	0.0026575
P73530	RS1A_SYNY3	rps1A slr1356	30S ribosomal protein S1 homolog A	translation [GO:0006412]	37	n.a.	0.00071347	n.a.	0.0015475
P19050	NDHK1_SYNY3	ndhK1 psbG slr1280	NAD(P)H-quinone oxidoreductase subunit K 1 (EC 7.1.1.-) (NAD(P)H dehydrogenase I subunit K 1) (NDH-1 subunit K 1) (NDH-K 1)	aerobic respiration [GO:0009060]; electron transport coupled proton transport [GO:0015990]; photosynthesis, light reaction [GO:0019684]	27	0.002268	0.0018872	n.a.	n.a.
P74070	EFTS_SYNY3	tsf sll1261	Elongation factor Ts (EF-Ts)	translational elongation [GO:0006414]	24	n.a.	0.0026837	n.a.	n.a.
P73862	P73862_SYNY3	rbcR	Rubisco operon transcriptional regulator	regulation of transcription, DNA-templated [GO:0006355]	36	n.a.	n.a.	0.0062632	0.005622
P27181	ATPF_SYNY3	atpF sll1324	ATP synthase subunit b (ATP synthase F(0) sector subunit b) (ATPase subunit I) (F-type ATPase subunit b) (F-ATPase subunit b)		20	0.0023567	0.0065368	n.a.	n.a.
P74102	OCP_SYNY3	slr1963	Orange carotenoid-binding protein (OCP) [Cleaved into: Red carotenoid-binding protein (RCP)]	light absorption [GO:0016037]; protein-chromophore linkage [GO:0018298]	35	n.a.	0.0018456	0.0013874	0.0032025
P72588	DNLJ_SYNY3	ligA lig sll1209	DNA ligase (EC 6.5.1.2) (Polydeoxyribonucleotide synthase [NAD(+)])	base-excision repair, DNA ligation [GO:0006288]; DNA replication [GO:0006260]	75	0.00063056	0.0012243	n.a.	n.a.
P74135	P74135_SYNY3	sll1873	Sll1873 protein		13	0.0023242	0.002901	0.0036348	0.004195
Q55013	CY550_SYNY3	psbV petK sll0258	Cytochrome c-550 (Cytochrome c549) (Cytochrome c550) (Low-potential cytochrome c)	cytochrome c-heme linkage [GO:0018063]; photosynthesis, light reaction [GO:0019684]; respiratory electron transport chain [GO:0022904]	18	0.0017577	0.0051191	n.a.	n.a.
P74349	P74349_SYNY3	pilT	Twitching mobility protein		48	n.a.	0.00082015	n.a.	n.a.
P73093	PYG_SYNY3	cpcG cpcG1 slr2051	Phycobilisome rod-core linker polypeptide CpcG	photosynthesis [GO:0015979]	29	0.0011294	0.0023496	n.a.	n.a.
P74080	P74080_SYNY3	slr1343	Slr1343 protein		58	n.a.	n.a.	0.0030543	0.0025178
P10549	PSBO_SYNY3	psbO sll0427	Photosystem II manganese-stabilizing polypeptide (MSP)	photosystem II assembly [GO:0010207]; photosystem II stabilization [GO:0042549]	30	0.0015396	0.0025622	n.a.	n.a.
P74720	P74720_SYNY3	sll1106	Sll1106 protein		18	0.0024669	0.0013685	n.a.	n.a.
P72805	P72805_SYNY3	sll1665	Sll1665 protein		64	0.00047747	0.00079462	n.a.	0.0012927
P72814	P72814_SYNY3	slr1800	Slr1800 protein		39	n.a.	0.001648	n.a.	n.a.
P73778	P73778_SYNY3	slr1245	Transcriptional regulator		34	n.a.	n.a.	0.0029127	0.0033615
Q55971	DPO1_SYNY3	polA slr0707	DNA polymerase I (POL I) (EC 2.7.7.7)	DNA-dependent DNA replication [GO:0006261]; DNA repair [GO:0006281]	110	n.a.	n.a.	n.a.	0.0005148
P27183	ATPF2_SYNY3	atpF2 atpG sll1323	ATP synthase subunit b' (ATP synthase F(0) sector subunit b') (ATPase subunit II) (F-type ATPase subunit b') (F-ATPase subunit b')		16	0.0039333	0.0040912	n.a.	n.a.
Q55511	TIG_SYNY3	tig sll0533	Trigger factor (TF) (EC 5.2.1.8) (PPIase)	'de novo' cotranslational protein folding [GO:0051083]; cell cycle [GO:0007049]; cell division [GO:0051301]; chaperone-mediated protein folding [GO:0061077]; protein transport [GO:0015031]; protein unfolding [GO:0043335]	53	n.a.	0.0009937	0.00093379	0.0010777
Q57253	Q57253_SYNY3	slr0915	Putative endonuclease		17	0.0018749	0.0015601	0.0029321	0.0033839
P74551	APCF_SYNY3	apcF slr1459	Allophycocyanin subunit beta-18 (Allophycocyanin subunit B18)	oxidation-reduction process [GO:0055114]; photosynthesis [GO:0015979]; protein-chromophore linkage [GO:0018298]	19	0.0016641	0.0027694	n.a.	n.a.
P74686	P74686_SYNY3	ski2	Antiviral protein		113	n.a.	n.a.	n.a.	0.0012614
P09192	PSBD_SYNY3	psbD sll0849	Photosystem II D2 protein (PSII D2 protein) (EC 1.10.3.9) (Photosystem Q(A) protein)	photosynthetic electron transport in photosystem II [GO:0009772]; protein-chromophore linkage [GO:0018298]	39	0.0015979	0.0016621	0.0018742	0.001442
Q55087	CHLP_SYNY3	chlP sll1091	Geranylgeranyl diphosphate reductase (EC 1.3.1.83) (Geranylgeranyl reductase)	chlorophyll biosynthetic process [GO:0015995]; photosynthesis [GO:0015979]	45	n.a.	0.00115	n.a.	0.0018707
P74729	P74729_SYNY3	sll0576	HrEpiB		35	n.a.	n.a.	0.0049338	n.a.
P73048	P73048_SYNY3	sll1638	Sll1638 protein	photosynthesis [GO:0015979]	16	n.a.	0.0031412	n.a.	n.a.
P72700	P72700_SYNY3	slr0244	Slr0244 protein		31	n.a.	0.001648	n.a.	0.0017873
P74142	RS1B_SYNY3	rps1b slr1984	30S ribosomal protein S1 homolog B	translation [GO:0006412]	34	n.a.	n.a.	n.a.	n.a.
P74421	PGK_SYNY3	pgk slr0394	Phosphoglycerate kinase (EC 2.7.2.3)	gluconeogenesis [GO:0006094]; glycolytic process [GO:0006096]; positive regulation of oxidative phosphorylation [GO:1903862]	42	n.a.	0.00087537	n.a.	0.0012658
P73452	NRTA_SYNY3	nrtA sll1450	Nitrate/nitrite binding protein NrtA	ion transport [GO:0006811]; nitrate assimilation [GO:0042128]	49	n.a.	0.00078705	n.a.	n.a.
Q55118	PPI3_SYNY3	sll0408	Putative thylakoid lumen peptidyl-prolyl cis-trans isomerase sll0408 (Putative thylakoid lumen PPIase) (EC 5.2.1.8) (Putative thylakoid lumen rotamase)		41	n.a.	0.00092619	n.a.	n.a.
P17253	ATPG_SYNY3	atpG atpC sll1327	ATP synthase gamma chain (ATP synthase F1 sector gamma subunit) (F-ATPase gamma subunit)	ATP biosynthetic process [GO:0006754]; ATP synthesis coupled proton transport [GO:0015986]	35	0.0013435	0.0018632	n.a.	n.a.
Q55667	Q55667_SYNY3	slr0006	Slr0006 protein	regulation of translational fidelity [GO:0006450]	23	n.a.	0.0016176	n.a.	0.0035087
P74450	P74450_SYNY3	slr0151	Slr0151 protein		35	n.a.	n.a.	n.a.	n.a.
P73437	FTSH4_SYNY3	ftsH4 sll1463	ATP-dependent zinc metalloprotease FtsH 4 (EC 3.4.24.-)	protein catabolic process [GO:0030163]; proteolysis [GO:0006508]	68	0.00044782	0.0011179	n.a.	n.a.
P09190	PSBE_SYNY3	psbE ssr3451	Cytochrome b559 subunit alpha (PSII reaction center subunit V)	photosynthetic electron transport chain [GO:0009767]	9	0.003472	0.0043336	n.a.	0.0062665
P74071	RS2_SYNY3	rpsB rps2 sll1260	30S ribosomal protein S2	translation [GO:0006412]	30	n.a.	0.0013049	n.a.	0.0028304
P26525	NDHI_SYNY3	ndhI sll0520	NAD(P)H-quinone oxidoreductase subunit I (EC 7.1.1.-) (NAD(P)H dehydrogenase I subunit I) (NDH-1 subunit I) (NDH-I)	photosynthesis, light reaction [GO:0019684]	22	n.a.	0.0012125	n.a.	n.a.
P74338	NDHM_SYNY3	ndhM slr1623	NAD(P)H-quinone oxidoreductase subunit M (EC 7.1.1.-) (NAD(P)H dehydrogenase I subunit M) (NDH-1 subunit M) (NDH-M)		14	0.0023242	0.001934	n.a.	n.a.
P73728	PRX5_SYNY3	sll1621	Peroxiredoxin sll1621 (Prx) (EC 1.11.1.27) (Glutathione-dependent peroxiredoxin)	cell redox homeostasis [GO:0045454]; cellular response to oxidative stress [GO:0034599]; hydrogen peroxide catabolic process [GO:0042744]	21	n.a.	n.a.	n.a.	n.a.
P72655	Y1128_SYNY3	slr1128	Uncharacterized protein slr1128		36	n.a.	0.00072902	n.a.	0.0015813
Q55700	FTSH2_SYNY3	ftsH2 slr0228	ATP-dependent zinc metalloprotease FtsH 2 (EC 3.4.24.-)	photosystem II repair [GO:0010206]; protein catabolic process [GO:0030163]; proteolysis [GO:0006508]	68	n.a.	0.0013063	n.a.	n.a.
P73953	P73953_SYNY3	slr1512	Slr1512 protein		40	n.a.	0.00062571	n.a.	n.a.
P29107	ILVC_SYNY3	ilvC sll1363	Ketol-acid reductoisomerase (NADP(+)) (KARI) (EC 1.1.1.86) (Acetohydroxy-acid isomeroreductase) (AHIR) (Alpha-keto-beta-hydroxylacyl reductoisomerase) (Ketol-acid reductoisomerase type 1) (Ketol-acid reductoisomerase type I)	branched-chain amino acid biosynthetic process [GO:0009082]; isoleucine biosynthetic process [GO:0009097]; valine biosynthetic process [GO:0009099]	36	n.a.	0.0010605	n.a.	0.0015335
P16033	PSBA2_SYNY3	psbA2 psbA-2 slr1311; psbA3 psbA-3 sll1867	Photosystem II protein D1 2 (PSII D1 protein 2) (EC 1.10.3.9) (Photosystem II Q(B) protein 2)	photosynthetic electron transport in photosystem II [GO:0009772]; protein-chromophore linkage [GO:0018298]; response to herbicide [GO:0009635]	40	0.0015624	0.00097507	0.0018326	0.002115
P73810	TOP1_SYNY3	topA slr2058	DNA topoisomerase 1 (EC 5.6.2.1) (DNA topoisomerase I) (Omega-protein) (Relaxing enzyme) (Swivelase) (Untwisting enzyme)	DNA topological change [GO:0006265]	99	n.a.	n.a.	n.a.	n.a.
Q59987	POR_SYNY3	por pcr slr0506	Light-dependent protochlorophyllide reductase (PCR) (EC 1.3.1.33) (NADPH-protochlorophyllide oxidoreductase) (LPOR) (POR)	chlorophyll biosynthetic process [GO:0015995]; photosynthesis [GO:0015979]	36	n.a.	0.0010901	0.0013659	0.0023645
P72782	P72782_SYNY3	bvdR	Biliverdin reductase		37	n.a.	n.a.	0.0020113	n.a.
P28463	HEM1_SYNY3	hemA slr1808	Glutamyl-tRNA reductase (GluTR) (EC 1.2.1.70)	chlorophyll biosynthetic process [GO:0015995]; protoporphyrinogen IX biosynthetic process [GO:0006782]	48	n.a.	n.a.	n.a.	n.a.
Q55120	Q55120_SYNY3	accB	Biotin carboxyl carrier protein of acetyl-CoA carboxylase	fatty acid biosynthetic process [GO:0006633]	16	0.0018262	n.a.	0.0042839	n.a.
Q6YRQ1	Q6YRQ1_SYNY3	slr6103	Slr6103 protein		28	n.a.	0.0014874	n.a.	n.a.
P72584	ACSF1_SYNY3	acsF1 sll1214	Magnesium-protoporphyrin IX monomethyl ester [oxidative] cyclase 1 (Mg-protoporphyrin IX monomethyl ester oxidative cyclase 1) (EC 1.14.13.81)	chlorophyll biosynthetic process [GO:0015995]; light-independent chlorophyll biosynthetic process [GO:0036068]; photosynthesis [GO:0015979]	42	n.a.	0.00065368	n.a.	n.a.
P73465	P73465_SYNY3	uvrD	ATP-dependent DNA helicase (EC 3.6.4.12)	DNA repair [GO:0006281]; DNA unwinding involved in DNA replication [GO:0006268]; recombinational repair [GO:0000725]	90	n.a.	n.a.	n.a.	n.a.
P74584	P74584_SYNY3	slr0667	Slr0667 protein		21	n.a.	0.002029	n.a.	n.a.
P73019	P73019_SYNY3	frpC	Iron-regulated protein		60	n.a.	0.00039597	n.a.	n.a.
P74069	NDHN_SYNY3	ndhN sll1262	NAD(P)H-quinone oxidoreductase subunit N (EC 7.1.1.-) (NAD(P)H dehydrogenase I subunit N) (NDH-1 subunit N) (NDH-N)		18	n.a.	0.0021803	n.a.	n.a.
Q57038	CYB6_SYNY3	petB slr0342	Cytochrome b6	photosynthesis [GO:0015979]; respiratory electron transport chain [GO:0022904]	25	0.0012668	0.0010541	0.0019811	0.0022864
P73886	P73886_SYNY3	ychF sll0245	Ribosome-binding ATPase YchF		39	n.a.	n.a.	n.a.	n.a.
Q55116	Y410_SYNY3	sll0410	Putative esterase sll0410 (EC 3.1.-.-)		19	0.0016942	n.a.	n.a.	n.a.
P74306	ZDS_SYNY3	crtQ slr0940	Zeta-carotene desaturase (EC 1.3.5.6) (9,9'-di-cis-zeta-carotene desaturase) (Carotene 7,8-desaturase)	carotene biosynthetic process [GO:0016120]; carotenoid biosynthetic process [GO:0016117]	54	n.a.	n.a.	n.a.	n.a.
P32422	PSAC_SYNY3	psaC ssl0563	Photosystem I iron-sulfur center (EC 1.97.1.12) (9 kDa polypeptide) (PSI-C) (Photosystem I subunit VII) (PsaC)	photosynthetic electron transport in photosystem I [GO:0009773]	9	0.003472	0.0028891	n.a.	n.a.
P12975	PSAE_SYNY3	psaE ssr2831	Photosystem I reaction center subunit IV (Photosystem I 8.1 kDa protein) (p30 protein)	photosynthesis [GO:0015979]	8	n.a.	0.0047436	n.a.	n.a.
P73305	RL18_SYNY3	rplR rpl18 sll1811	50S ribosomal protein L18	translation [GO:0006412]	13	n.a.	n.a.	0.0036651	n.a.
P73409	P73409_SYNY3	slr1841	Slr1841 protein	carbohydrate transport [GO:0008643]	68	n.a.	0.00037146	n.a.	n.a.
Q55247	GLNB_SYNY3	glnB ssl0707	Nitrogen regulatory protein P-II (PII signal transducing protein)	regulation of nitrogen utilization [GO:0006808]	12	n.a.	n.a.	n.a.	0.0045321
P72968	P72968_SYNY3	slr1590	Slr1590 protein		33	n.a.	0.00079328	n.a.	n.a.
P77970	P77970_SYNY3	glnN	Glutamine synthetase I beta	nitrogen compound metabolic process [GO:0006807]	79	n.a.	0.00032323	n.a.	n.a.
P74463	P74463_SYNY3	pilT	Twitching motility protein		41	n.a.	n.a.	n.a.	n.a.
Q6ZEE4	Q6ZEE4_SYNY3	slr7054	Uncharacterized protein		21	n.a.	0.0018475	n.a.	n.a.
Q55393	DFA1_SYNY3	dfa1 sll0550	Diflavin flavoprotein A 1 (EC 1.-.-.-) (NADH:oxygen oxidoreductase) (SsATF573)		64	n.a.	n.a.	n.a.	n.a.
Q55788	Q55788_SYNY3	slr0073	Sensory transduction histidine kinase	phosphorelay signal transduction system [GO:0000160]	35	n.a.	0.00074291	n.a.	n.a.
Q55514	Q55514_SYNY3	slr0552	Slr0552 protein		27	n.a.	n.a.	n.a.	n.a.
Q55499	SSB1_SYNY3	ssb slr0925	Single-stranded DNA-binding protein 1 (SSB 1)	DNA replication [GO:0006260]	14	n.a.	0.001934	n.a.	n.a.
P74145	P74145_SYNY3	sll1390	Sll1390 protein		27	n.a.	0.0014097	n.a.	n.a.
Q55375	Q55375_SYNY3	slr0909	Slr0909 protein		52	n.a.	n.a.	n.a.	n.a.
P74296	SYFB_SYNY3	pheT sll1553	Phenylalanine--tRNA ligase beta subunit (EC 6.1.1.20) (Phenylalanyl-tRNA synthetase beta subunit) (PheRS)	phenylalanyl-tRNA aminoacylation [GO:0006432]	88	n.a.	n.a.	n.a.	0.00062665
P74737	RECA_SYNY3	recA sll0569	Protein RecA (Recombinase A)	DNA recombination [GO:0006310]; DNA repair [GO:0006281]; SOS response [GO:0009432]	38	n.a.	n.a.	n.a.	n.a.
P27180	ATPD_SYNY3	atpH atpD sll1325	ATP synthase subunit delta (ATP synthase F(1) sector subunit delta) (F-type ATPase subunit delta) (F-ATPase subunit delta)		20	n.a.	0.0025299	n.a.	n.a.
P74667	DAPF_SYNY3	dapF slr1665	Diaminopimelate epimerase (DAP epimerase) (EC 5.1.1.7) (PLP-independent amino acid racemase)	lysine biosynthetic process via diaminopimelate [GO:0009089]	30	n.a.	n.a.	n.a.	n.a.
Q55141	ILVH_SYNY3	ilvH ilvN sll0065	Acetolactate synthase small subunit (EC 2.2.1.6) (Acetohydroxy-acid synthase small subunit) (AHAS) (ALS)	isoleucine biosynthetic process [GO:0009097]; valine biosynthetic process [GO:0009099]	19	n.a.	n.a.	n.a.	n.a.
P74294	P74294_SYNY3	slr1693	PatA subfamily	phosphorelay signal transduction system [GO:0000160]	44	n.a.	0.00092375	n.a.	n.a.
P73952	P73952_SYNY3	sll1418	Sll1418 protein	photosynthesis [GO:0015979]	21	n.a.	0.0012448	n.a.	n.a.
P74155	YIDC_SYNY3	yidC alb3 slr1471	Membrane protein insertase YidC (Alb3) (Foldase YidC) (Membrane integrase YidC) (Membrane protein YidC) (Oxa1) (SynYidC)	protein insertion into membrane [GO:0051205]; protein transport [GO:0015031]	43	n.a.	0.00091413	n.a.	n.a.
P73956	THF1_SYNY3	thf1 sll1414	Protein Thf1	photosystem II assembly [GO:0010207]	27	n.a.	n.a.	n.a.	n.a.
P73016	FABI_SYNY3	fabI envM slr1051	Enoyl-[acyl-carrier-protein] reductase [NADH] FabI (ENR) (EC 1.3.1.9) (NADH-dependent enoyl-ACP reductase)	fatty acid elongation [GO:0030497]	28	n.a.	n.a.	n.a.	n.a.
Q55463	CMPD_SYNY3	cmpD slr0044	Bicarbonate transport ATP-binding protein CmpD (EC 7.6.2.-)		31	n.a.	n.a.	n.a.	n.a.
P74295	P74295_SYNY3	slr1694	Activator of photopigment and puc expression		17	n.a.	0.0015601	n.a.	n.a.
P72817	Y1654_SYNY3	sll1654	Universal stress protein Sll1654 (USP Sll1654)		17	n.a.	0.0014906	n.a.	n.a.
P74552	P74552_SYNY3	sll1366	Helicase of the snf2/rad54 family		116	n.a.	n.a.	0.0004233	n.a.
P74344	P74344_SYNY3	moeB	Molybdopterin biosynthesis MoeB protein		43	n.a.	n.a.	n.a.	n.a.
P72940	CYSC_SYNY3	cysC slr0676	Probable adenylyl-sulfate kinase (EC 2.7.1.25) (APS kinase) (ATP adenosine-5'-phosphosulfate 3'-phosphotransferase) (Adenosine-5'-phosphosulfate kinase)	hydrogen sulfide biosynthetic process [GO:0070814]; sulfate assimilation [GO:0000103]; sulfate assimilation, phosphoadenylyl sulfate reduction by phosphoadenylyl-sulfate reductase (thioredoxin) [GO:0019379]; sulfate assimilation via adenylyl sulfate reduction [GO:0010134]; sulfur amino acid metabolic process [GO:0000096]	20	n.a.	n.a.	n.a.	n.a.
Q55900	MIND_SYNY3	minD sll0289	Septum site-determining protein MinD (Cell division inhibitor MinD)	contractile ring localization [GO:0036214]; division septum assembly [GO:0000917]; negative regulation of cell division [GO:0051782]	29	n.a.	n.a.	n.a.	n.a.
P72937	P72937_SYNY3	slr0670	Slr0670 protein		33	n.a.	0.00080418	n.a.	n.a.
P72705	YCF4_SYNY3	ycf4 sll0226	Photosystem I assembly protein Ycf4	photosynthesis [GO:0015979]	20	n.a.	0.0012448	n.a.	n.a.
P73061	URE1_SYNY3	ureC sll1750	Urease subunit alpha (EC 3.5.1.5) (Urea amidohydrolase subunit alpha)	urea catabolic process [GO:0043419]	61	n.a.	n.a.	n.a.	n.a.
P74433	P74433_SYNY3	slr0404	Slr0404 protein		35	n.a.	n.a.	n.a.	n.a.
P74079	P74079_SYNY3	slr1342	Slr1342 protein	carbohydrate metabolic process [GO:0005975]	49	n.a.	n.a.	n.a.	n.a.
P74771	NDHO_SYNY3	ndhO ssl1690	NAD(P)H-quinone oxidoreductase subunit O (EC 7.1.1.-) (NAD(P)H dehydrogenase I subunit O) (NDH-1 subunit O) (NDH-O)		8	0.003906	n.a.	n.a.	n.a.

### Sheet: Table S4
Table S4. DNA fragments used for gel shift assay.
Fragment ID	Sequence (5'-3')
Alpha	GTAATAATTTCCTGGTCAATTTCGTCTGGATTTTTGGCTTCGTTGACCTCGGGCTGGGGAGAATTGGGGGGAAGAACCATAGCCGCTGGGAAAAAACGCTGGACGGGATAGGGGCAACTGGTAGGCCTTGGATAATGATCAGAATCAGCCACCTAGGTGATCTTGGCAATTTTCTTTGGCGATCGCCAGGGGGATTGCCGTCCTTGTTGGGGGTCTAGGCAAAAAACAAAAAACTAAGAATCCGTTGCGACAGCGTGATATGATCGCTTCTGGCTTAGGGTAGGTGGTCCTTGATTACCAAGGAAGACCGTTGCCCAAACTCCATTTCTCACCTTGCTAGTAGTCAGAGT
Beta	CTCTATGGCAAAACGCACCGCTGTGGCCCAGTCCTTTTCCAGCAAAGTTCTCGCAATTGCCCGCAGACAATCTTCCCGTTCCAACTTTTGCTCCAAAACCTCCCCCCGGCGATCGCCTATCCTCCTAGGATTTGACCCATCTCACCAGTTGGGGACAGCCCCAAAGTGATACCCTTAAAGATGGCAAATTTGACCAAAACTCAACAGTAATCCTGTAGTCTAACTATAAACAAATTCCTAGACAATCAGC
PatpT66-5'UTR	TTTGCCCAATTTGACAATATATTAAGAAATCCTCATCTAACCTGTTTTTCATTGGATAATTAAAACAAGAGGAAAGATCAGGGGGCAGGAAAATAAATTACCTAATACCTAGTCCTGGTTGATAAAACCAGAGGCAGAAAACCTCCCCGTTTTCTCAAACTTGCCCAAAAGACAACTGTTGAGTTTCCCCCATTGGGACGGAGGTTATG
atpT 5'-UTR	AAGAGGAAAGATCAGGGGGCAGGAAAATAAATTACCTAATACCTAGTCCTGGTTGATAAAACCAGAGGCAGAAAACCTCCCCGTTTTCTCAAACTTGCCCAAAAGACAACTGTTGAGTTTCCCCCATTGGGACGGAGGTTATG
hoxE	TGCAATTTATTTGAACTATTTTTGTTGCTTAAAACAACTTTTTCGTTGTCTAAATTATCCCGATTAAGTAATCGACATTGAAGAAAGCTAAAGATTTGCTCACTTTTTAAAAGTTGATGTAACAATGAAGGCAACCAACTAGAGATTCCATTCGTTATTGTGGGCAAGATTGTGGAGGCACACAAATTCTTTCCCGACTAAGGGTGAAAATCAGGCTAACTTTCGCAATCAAATTTACCTGGTTTAGGCTCTCCCAATCATCTTTTATCTGCTGTATTGCTCCTTTTTGAGGATTTTTCC
hoxE 5'-UTR	AACCAACTAGAGATTCCATTCGTTATTGTGGGCAAGATTGTGGAGGCACACAAATTCTTTCCCGACTAAGGGTGAAAATCAGGCTAACTTTCGCAATCAAATTTACCTGGTTTAGGCTCTCCCAATCATCTTTTATCTGCTGTATTGCTCCTTTTTGAGGATTTTTCC
PpmgR1	CTAGATTTTGTTAATATTTCGTAACTAAATTAATATCGATTACTTCCCTTTAGTGAATAAAGTTAAATATTGCTTGCCATTGTTGGTGGGATTTTGTACATTGAATACATGGAGCCGAAGGGCTTC
PmgR1	ACTGGCAGATAAAAACAGCCACTTCCGTCCGAAAACCCTAGTTTAACAAGAGAGGTAAAACCGAGCTGTTTCTTTCTAAATCTGTCTCGTTTGTTTCTCAGTTCATCGCTCAGATGACGGACAACACCCAAACCGAAAATAGTCGCAACCCCAATTGCTAGCCATGGGAGATAGGCACTGACCTTGTATTAGGTATTTGCAGCTCCGGTCATGCTCGAAGAAAGGAGGGTAAG
ndhD3F3	AGTGGACTGCCACCCCGTAGCCTGCCTCTTCCTCCAATTACCCAGACTTATCATTCACTTAAGCAAATGGTTGTTGATCTGGAATTTTATTTCCCCTATGATATGGTGTAACAAATAACACTCTTTCTATGCATCTAGGTTATACCATTGTCGCTTGACTATGGTAATGCCCCTTTGGGGCCTGGATAAGATCAGCCATTTGGGCCGTCACTTTGGATGTATTAGCTTTCCCTGTCTGGGTTCTGGCAGTCCCAGATTCCTAGCACCGAGTAAGCCGGAAAATTCTTCGGTGACCGGGATGTTTGGACGGCGAAAGTGGAATCTTGTTAACAAAATTTCCCACAACCCCC
ndgA-E	CTGGTTACTAGAGGGCTGCCCAGGGTAGGGAAAAAACCCTAGGGATCTTGAAGAACGAGGACACCACCGACCCCAAGAGAGCTATACCCTTCAAGAATTCTAATCATAACCATCAAAACTATTGGGACTATACTAAGCAGGTAAATTTCATTACAATAATCGGCAAGCTTGCTGAGCTGAGACTCAGTTAATCATTTCAACCCTCCCAGCGGACGGCACC

### Sheet: Table S5
Table S5. Details for the statistical analysis in Fig. 1D.
Original data
	0 h			6 h
GFPconstruct_1	108067	111543	118696	148248	150583	159084
GFPconstruct_2	122216	100868	113636	144314	127122	139452
GFPconstruct_3	101809	94349	81975.8	128956	121776	116847
Statistics
GFPconstruct_1 0h vs. 6h
P value	0.0009
Significantly different? (P < 0.05)	Yes
One- or two-tailed P value?	Two-tailed
t, df	t=8.778 df=4
How big is the difference?
Mean ± SEM of column A	112769 ± 3129 N=3
Mean ± SEM of column B	152639 ± 3293 N=3
Difference between means	39870 ± 4542
95% confidence interval	27259 to 52481
R square	0.9506
GFPconstruct_1 6h vs. GFPconstruct_3 6h
P value	0.0033
Significantly different? (P < 0.05)	Yes
One- or two-tailed P value?	Two-tailed
t, df	t=6.252 df=4
How big is the difference?
Mean ± SEM of column A	152639 ± 3293 N=3
Mean ± SEM of column B	122527 ± 3516 N=3
Difference between means	-30112 ± 4817
95% confidence interval	-43486 to -16739
R square	0.9072

### Sheet: Table S6
Table S6. Details for the statistical analysis in Fig. 1F.
Original data
	0 h			6 h
GFPconstruct_2	108389	102442	104404	138540	131838	136690
PatpT66_mut1	117846	124867	116207	162299	157492	152923
PatpT66_mut2	68373.8	65369.4	83804.4	72831.2	67325.1	85764.1
PatpT66_mut3	70126.3	61733.9	58937.5	69002.6	56722.4	57617.7
PatpT66_mut4	58180.2	50804.9	63990.1	59241.4	49387.8	62510
PatpT66_mut5	90906.5	101156	90289.7	108756	119682	112958
Statistics
GFPconstruct_2 0h vs. 6h
P value	0.0003
Significantly different? (P < 0.05)	Yes
One- or two-tailed P value?	Two-tailed
t, df	t=11.53 df=4
How big is the difference?
Mean ± SEM of column A	105078 ± 1749 N=3
Mean ± SEM of column B	135690 ± 1998 N=3
Difference between means	30611 ± 2656
95% confidence interval	23237 to 37985
R square	0.9708
PatpT66_mut1 0h vs. 6h
P value	0.0006
Significantly different? (P < 0.05)	Yes
One- or two-tailed P value?	Two-tailed
t, df	t=10.00 df=4
How big is the difference?
Mean ± SEM of column A	119640 ± 2656 N=3
Mean ± SEM of column B	157571 ± 2707 N=3
Difference between means	37931 ± 3792
95% confidence interval	27402 to 48460
R square	0.9616
GFPconstruct_2 6h vs. PatpT66_mut1 6h
P value	0.0005
Significantly different? (P < 0.05)	Yes
One- or two-tailed P value?	Two-tailed
t, df	t=10.38 df=4
How big is the difference?
Mean ± SEM of column A	135690 ± 1998 N=3
Mean ± SEM of column B	75307 ± 5465 N=3
Difference between means	-60383 ± 5819
95% confidence interval	-76539 to -44227
R square	0.9642
